# Benchmarking scRNA-seq copy number variation callers

**DOI:** 10.1101/2024.12.18.629083

**Authors:** Katharina T. Schmid, Aikaterini Symeonidi, Dmytro Hlushchenko, Maria L. Richter, Maria Colomé-Tatché

## Abstract

Copy number variations (CNVs), the gain or loss of genomic regions, are associated with different diseases and cancer types, where they are related to tumor progression and treatment outcome. Single cell technologies offer new possibilities to measure CNVs in individual cells, allowing to assess population heterogeneity and to delineate subclonal structures. Single cell whole-genome sequencing is considered the gold-standard for the quantification of CNVs in single cells. However, the majority of existing single cell datasets interrogate gene expression, using scRNA-seq. Consequently, several computational approaches have been developed to identify CNVs from that data modality. Nevertheless, an independent benchmarking of these methods is lacking. We used 15 scRNA-seq datasets and evaluated six popular computational methods in their ability to recover the ground truth CNVs using a large set of performance metrics. Additionally, we explored whether they could correctly identify euploid cells, especially also in fully diploid samples, and subclonal structures in heterogeneous tumor samples. We discovered several dataset-specific factors that influence the performance of the methods, such as the dataset size and the number and type of CNVs in the analyzed sample. We found that the choice of the reference dataset can have a large impact on the performance. Methods which included additional allelic information from the scRNA-seq reads performed more robustly across scenarios, but at the cost of higher runtime. Furthermore, the methods differed substantially in their additional functionalities and resource requirements. We offer a benchmarking pipeline to help identify the optimal CNV calling method for newly generated scRNA-seq datasets, and to benchmark and improve new methods performance.
