## Supplementary Table 3 for "Benchmarking scRNA-seq copy number variation callers"

### Sheet: Tabellenblatt1
metric	Numbat (CNV)	SCEVAN (CNV)	CaSpER	InferCNV (CNV)	CONICSmat	SCEVAN (Expr)	InferCNV (Expr)	copyKat	Numbat (Expr)
Performance cancer data
Max F1 Score	0.497753	0.502812	0.506244	0.511585	0.527136	0.534264	0.559757	0.567606	0.58429
Pearson corr	0.482571	0.4835	0.359	0.508143	0.467643	0.473071	0.489714	0.520214	0.552714
Trunc AUC (gains)	0.555319	0.489835	0.629355	0.620964	0.659251	0.518697	0.73659	0.675123	0.70125
Trunc AUC (losses)	0.106944	0.580758	0.677293	0.511326	0.531322	0.707653	0.577378	0.68016	0.689647
Performance diploid data
RMSE (matched ref)	0	0.218141	0.455814	0.296916	0.499745	0.198364	0.6702	0.423229	0.304348
RMSE (other cell type)	0	0.124822	0.437374	0.682395	0.13613	0.157567	0.59464	0.413788	0.388558
RMSE (other dataset)	0	0.104383	0.209733	0.110276	0.219963	0.155342	0.945623	0.547911	0.458753
RMSE (other cell type & dataset)	0	0.122813	0.588522	0.118299	0.16623	0.169616	0.115477	0.71923	0.582522
Detecting tumor cells
Accuracy	0.982982	0.970422	NA	NA	NA	0.970422	NA	0.792649	0.982982
Detecting subclones
ARI	0.57468	0	0.445746	0.445425	0.709879	0	0.445425	0.709824	0.57468
Homogeneity	0.922536	0.1	0.432435	0.924906	0.620489	0.1	0.924906	0.934573	0.922536
Resource requirements
Runtime (h)	14.3143	1.25663	11.5893	6.04785	0.104908	1.25663	6.04785	2.77325	14.3143
Memory (GB)	17.0655	39.2236	48.0771	53.8697	7.46704	39.2236	53.8697	16.2629	17.0655
